# Trans-synaptic dwelling of SARS-CoV-2 particles perturbs neural synapse organization and function

**DOI:** 10.1101/2022.09.13.507484

**Authors:** Emma Partiot, Aurélie Hirschler, Sophie Colomb, Willy Lutz, Tine Claeys, François Delalande, Maika S. Deffieu, Judith R.E. Roels, Joanna Bons, Domitille Callon, Laurent Andreoletti, Marc Labrousse, Frank M.J. Jacobs, Valérie Rigau, Benoit Charlot, Lennart Martens, Christine Carapito, Gowrishankar Ganesh, Raphael Gaudin

## Abstract

SARS-CoV-2 infection is associated with short- and long-term neurological and psychiatric complications, referred to as neuroCOVID. These symptoms are relatively heterogenous and fluctuating, hampering the discovery of molecular mechanisms underlying viro-induced brain perturbations. Here, we show that the human cerebral cortex poorly supports SARS-CoV-2 dissemination using *post-mortem* COVID-19 patient samples, *ex vivo* organotypic cultures of human brain explants and stem cell-derived cortical organoids. Despite restricted infection, the sole exposure of neural cells to SARS-CoV-2 particles is sufficient to induce significant perturbations on neural synapse organization associated to electrical activity dysfunction. Single-organoid proteomics revealed that exposure to SARS-CoV-2 is associated to trans-synaptic proteins upregulation and unveiled that incoming virions dwell at LPHN3/FLRT3-containing synapses. Our study provides new mechanistic insights on the origin of SARS-CoV-2-induced neurological disorders.

**One-Sentence Summary:** SARS-CoV-2 modulates neural plasticity and electrical activity as viral particles lodge at the trans-synaptic interface.
