## Supplementary material for "Trans-synaptic dwelling of SARS-CoV-2 particles perturbs neural synapse organization and function": Table S3

### Sheet: Feuil1
	FC (1x SARS-CoV-2 / Mock)				FC (10x SARS-CoV-2 / Mock)
	O1	O2	O3	O4	O1	O2	O3
SARS-CoV-2 M	28.728	22.9994	3.03422	7.33247	43.871	27.3854	8.66738
ADGRL3	7.71864	7.56475	8.48074	4.84491	8.85538	5.36825	1.09785
DGKE	4.89191	4.33393	4.43487	5.35618	5.00924	2.13213	2.57462
NEFL	8.15097	8.90065	2.45449	2.88234	9.35666	6.05858	5.23255
INA	6.32198	5.01205	3.41656	3.50204	6.74259	4.58014	2.39056
MAP6	5.15903	4.04322	3.99268	3.23622	9.25237	4.96531	1.94045
CACNB1	7.40009	2.4279	2.57799	3.96249	5.29354	2.84714	1.93148
ATP9A	3.70878	3.38166	4.62325	2.21526	4.05998	3.06501	2.14874
ATAT1	3.79308	2.91117	2.23425	3.12575	4.1379	2.15652	1.95024
ATP1A3	4.14916	2.74692	3.80885	2.61659	3.72857	2.30183	1.38891
PHYHIPL	6.01431	2.93829	2.06756	2.46942	4.10917	2.49568	1.92048
MARK2	1.38745	5.06052	4.32219	3.90473	6.19959	7.53075	4.99385
ATP1B2	4.68399	2.84196	2.39805	3.02294	4.87917	3.20644	1.29091
BRSK1	2.51378	2.00087	3.59307	4.30103	3.93095	2.52362	2.75734
ELAVL2	4.10995	2.89622	2.96473	2.57798	4.04783	2.56777	1.37603
DCLK2	4.92366	2.73442	2.66694	2.83249	4.92304	2.68933	1.37399
LSAMP	2.90733	2.57299	3.63633	2.66352	3.11654	2.27975	1.0637
DCLK1	3.20305	2.33952	2.46063	2.65758	3.06071	2.24894	1.79793
NEFM	4.03973	5.91803	2.40271	1.4281	4.239	2.12508	2.15589
TUBB2A	3.66985	2.33121	3.02406	2.35217	2.68354	1.89627	1.6256
TRIM2	3.61162	2.08856	2.72091	2.56126	3.03047	2.51329	1.6622
PAK3	3.53649	2.09023	2.77428	2.65855	3.79883	2.14604	1.92649
GNAQ	3.42383	2.456	2.19498	2.66982	2.97604	2.03701	1.56592
CRMP1	3.14771	2.17817	2.25404	2.69114	2.81151	1.85111	1.55274
RUFY3	3.69901	2.60857	2.02071	2.20887	3.70264	1.89487	1.62883
INPP4A	3.01921	2.52788	2.74245	2.16942	2.77281	1.69715	1.39392
NLGN4X	2.01087	1.63575	6.64293	2.54938	2.58453	1.81835	1.67164
NOVA2	2.5459	1.68855	2.73132	3.38031	2.26488	1.9962	1.87672
RBFOX2	2.95356	2.03531	2.67498	2.29414	2.32909	3.01691	1.77845
DCX	3.12727	2.3244	2.1161	2.56951	3.18782	1.84137	1.95633
DNM3	3.42074	2.20279	2.8237	1.81233	3.1458	1.54185	1.27594
ACOT7	2.97994	2.31663	2.17714	2.0341	2.63242	1.61144	1.66579
DPYSL5	2.85279	1.97282	2.038	2.49234	2.56177	1.79993	1.57441
BASP1	2.87312	2.23196	1.87066	2.89965	3.17489	2.04382	1.54406
CDH13	3.03122	2.36504	1.85118	2.52131	3.76096	2.05215	1.6746
SCD5	3.44892	2.39269	2.58732	1.57303	3.32713	2.88555	1.72236
SYN1	2.769	1.73712	2.03083	2.37721	2.36309	1.68268	1.75781
POU3F3	2.53974	2.1579	1.71194	3.20976	1.70667	2.83633	2.30722
SYP	2.23502	1.77909	2.40928	3.09746	1.67194	1.41079	1.63154
CASK	2.32159	1.78407	2.12792	2.68354	2.21458	1.90545	1.16001
PGM2L1	2.84879	1.81392	1.90733	2.45081	2.4993	1.72186	1.46298
CPT1C	2.48946	3.32858	1.79353	1.96673	5.26879	8.83483	2.67307
SYT1	2.22641	1.47299	2.46082	2.59236	1.94079	1.50202	1.82001
LANCL2	2.63968	1.99931	2.08294	2.20894	2.14896	1.50276	1.19099
IRGQ	2.22657	1.47833	2.26504	3.01654	2.03639	1.83935	1.54366
STXBP1	2.5676	1.63895	1.94684	2.46914	2.27086	1.42922	1.56655
CTNNA2	3.26099	1.90474	3.02352	1.30567	2.70341	2.45666	1.37212
DPYSL4	3.15823	2.05595	1.82778	1.91955	3.31537	2.11536	1.67381
CXADR	2.29334	2.35372	2.48905	1.52819	2.95113	2.04285	1.30105
GDPD1	2.96216	2.32345	1.41862	1.95805	2.6159	1.75927	1.12724
MEX3A	2.34011	1.12351	2.42594	2.65722	1.68238	1.86194	1.67638
SERINC1	2.18418	2.30894	1.80436	1.42215	0.791845	0.893482	1.37843
SRC	2.3546	1.69771	1.76064	1.91642	2.0903	1.41621	1.27907
GSK3A	2.43073	1.69196	1.94156	1.94335	2.09061	1.63532	1.5153
